# Co-evolutionary Landscape at the Interface and Non-Interface Regions of Protein-Protein Interaction Complexes

**DOI:** 10.1101/2021.01.09.426046

**Authors:** Ishita Mukherjee, Saikat Chakrabarti

## Abstract

Proteins involved in interactions throughout the course of evolution tend to co-evolve and compensatory or coordinated changes may occur in interacting proteins to maintain or refine interactions between them. However, certain residue pair alterations may prove to be detrimental for functional interactions. Hence, determining co-evolutionary pairings that could be structurally or functionally relevant for maintaining the conservation of an inter-protein interaction is important. Inter-protein co-evolution analysis in a number of complexes with the help of multiple existing methodologies suggested that co-evolutionary pairings can occur in spatially proximal as well as distant regions of inter-protein interaction complexes. Subsequently, the Co-Var (**Co**rrelated **Var**iation) method based on mutual information and Bhattacharyya coefficient was developed, validated and found to perform relatively better than CAPS and EV-complex. Interestingly, while applying the Co-Var measure on a set of protein-protein interaction complexes, co-evolutionary pairings were obtained in spatially proximal and distant regions in inter-protein complexes. Our approach involves determining high degree co-evolutionary pairings which include multiple co-evolutionary connections between particular co-evolved residue positions in one protein and particular residue positions in the binding partner. Detailed analyses of high degree co-evolutionary pairings in protein-protein complexes involved in inter-cellular communication during cancer metastasis were performed. These analyses suggested that most of the residue positions involved in such co-evolutionary pairings mainly occurred within functional domains of constituent proteins and substitution mutations were also common among these co-evolved positions. The physiological relevance of these predictions suggests that Co-Var can predict residues that could be crucial for preserving functional protein-protein interactions. Finally, **Co-Var** web server that implements this methodology was developed. This web server available at http://www.hpppi.iicb.res.in/ishi/covar/index.html identifies co-evolutionary pairings in intra-protein and inter-protein complexes.
