## SupplementaryTable 1 for "Co-evolutionary Landscape at the Interface and Non-Interface Regions of Protein-Protein Interaction Complexes"

### Sheet: Positive Complexes
Protein A (UniProt ID)	Generic description (Protein A)	Protein B (UniProt ID)	Generic description (Protein B)	Organism	Reference Structure	Percentage of co-evolved pairs (Co-Var)	MirrorTree correlation coefficient	Percentage of co-evolved pairs (CAPS)	Percentage of co-evolved pairs (EV-complex)	Percentage of interacting pair that are co-evolved (PC)	Percentage of co-evolved pair that occur at interface (IC)
O54050	O54050_RHOCA Xanthine dehydrogenase xdhA	O54051	O54051_RHOCA Xanthine dehydrogenase xdhB	Rhodobacter capsulatus	1JRO	9.192	0.843	0	8.153	13.793	0.23
P06609	BTUC_ECOLI Vitamin B12 import system permease protein BtuC btuC	P06611	BTUD_ECOLI Vitamin B12 import ATP-binding protein BtuD btuD	Escherichia coli (strain K12)	1L7V	10.607	0.886	0.00492769	0	5.983	0.081
P09060	ODBA_PSEPU 2-oxoisovalerate dehydrogenase subunit alpha bkdA1	P09061	ODBB_PSEPU 2-oxoisovalerate dehydrogenase subunit beta bkdA2	Pseudomonas putida	1QS0	8.791	0.84	0.0115116	0.247	18.677	0.393
P09152	NARG_ECOLI Respiratory nitrate reductase 1 alpha chain narG	P11349	NARH_ECOLI Respiratory nitrate reductase 1 beta chain narH	Escherichia coli (strain K12)	1R27	6.604	0.789	0	0	10.313	0.133
P0A836	SUCC_ECOLI Succinate--CoA ligase [ADP-forming] subunit beta sucC	P0AGE9	SUCD_ECOLI Succinate--CoA ligase [ADP-forming] subunit alpha sucD	Escherichia coli (strain K12)	1SCU	10.104	0.727	0	13.374	15.234	0.344
Q8U093	TRPB1_PYRFU Tryptophan synthase beta chain 1 trpB1	Q8U094	TRPA_PYRFU Tryptophan synthase alpha chain trpA	Pyrococcus furiosus (strain ATCC 43587 / DSM 3638 / JCM 8422 / Vc1)	1WDW	9.87	0.869	0	11.198	31.064	0.769
Q9V0T9	GATD_PYRAB Glutamyl-tRNA(Gln) amidotransferase subunit D gatD	Q9V0U0	GATE_PYRAB Glutamyl-tRNA(Gln) amidotransferase subunit E gatE	Pyrococcus abyssi (strain GE5 / Orsay)	1ZQ1	8.095	0.92	0.0634797	19.075	5.738	0.094
P81303	NOP10_METJA Ribosome biogenesis protein Nop10 nop10	Q57612	TRUB_METJA Probable tRNA pseudouridine synthase B truB	Methanocaldococcus jannaschii (strain ATCC 43067 / DSM 2661 / JAL-1 / JCM 10045 / NBRC 100440)	2APO	7.158	0.843	0.0347222	0	20.492	1.733
P0AC55	GLNK_ECOLI Nitrogen regulatory protein P-II 2 glnK	P69681	AMTB_ECOLI Ammonia channel amtB	Escherichia coli (strain K12)	2NS1	8.426	0.409	0	0	4.688	0.074
P08839	PT1_ECOLI Phosphoenolpyruvate-protein phosphotransferase ptsI	P0AA04	PTHP_ECOLI Phosphocarrier protein HPr ptsH	Escherichia coli (strain K12)	2XDF	10.404	0.828	0.0409207	11.247	25.641	1.18
P0A6T9	GCSH_ECOLI Glycine cleavage system H protein gcvH	P27248	GCST_ECOLI Aminomethyltransferase gcvT	Escherichia coli (strain K12)	3A8I	7.526	0.763	0	13.127	23.611	0.481
P30750	METN_ECOLI Methionine import ATP-binding protein MetN metN	P31547	METI_ECOLI D-methionine transport system permease protein MetI metI	Escherichia coli (strain K12)	3DHW	11.217	0.657	0.0295576	0	29.381	0.683
P0A6B9	ISCS_ECO57 Cysteine desulfurase IscS iscS	P0ACD6	ISCU_ECO57 Iron-sulfur cluster assembly scaffold protein IscU iscU	Escherichia coli O157:H7	3LVL	5.681	0.831	0.0754177	12.792	7.447	0.238
P07395	SYFB_ECOLI Phenylalanine--tRNA ligase beta subunit pheT	P08312	SYFA_ECOLI Phenylalanine--tRNA ligase alpha subunit pheS	Escherichia coli (strain K12)	3PCO	9.601	0.904	0.192718	12.563	16.355	0.525
P76014	DHAL_ECOLI PEP-dependent dihydroxyacetone kinase, ADP-binding subunit DhaL dhaL	P76015	DHAK_ECOLI PEP-dependent dihydroxyacetone kinase, dihydroxyacetone-binding subunit DhaK dhaK	Escherichia coli (strain K12)	3PNL	9.991	0.81	0	0.991	35.678	0.951
O06662	VAPC_SHIFL tRNA(fMet)-specific endonuclease VapC vapC	O06663	VAPB_SHIFL Antitoxin VapB vapB	Shigella flexneri	3TND	7.697	0.803	0.0606061	0	6.787	1.969
P09143	SUCD_THETH Succinate--CoA ligase [GDP-forming] subunit alpha sucD	P25126	SUCC_THETH Succinate--CoA ligase [GDP-forming] subunit beta sucC	Thermus thermophilus	3UFX	10.599	0.911	0.239749	0	10.87	0.26
P00929	TRPA_SALTY Tryptophan synthase alpha chain trpA	P0A2K1	TRPB_SALTY Tryptophan synthase beta chain trpB	Salmonella typhimurium (strain LT2 / SGSC1412 / ATCC 700720)	1A50	7.042	0.848	0.0366555	12.025	9.406	0.254
P08559	ODPA_HUMAN Pyruvate dehydrogenase E1 component subunit alpha, somatic form, mitochondrial PDHA1	P11177	ODPB_HUMAN Pyruvate dehydrogenase E1 component subunit beta, mitochondrial PDHB	Homo sapiens	1NI4	3.884	0.881	0	4.68	11.233	0.938
Q9NSD9	SYFB_HUMAN Phenylalanine--tRNA ligase beta subunit FARSB	Q9Y285	SYFA_HUMAN Phenylalanine--tRNA ligase alpha subunit FARSA	Homo sapiens	3L4G	5.347	0.897	0	0	6.054	0.713
Q08602	PGTA_RAT Geranylgeranyl transferase type-2 subunit alpha Rabggta	Q08603	PGTB2_RAT Geranylgeranyl transferase type-2 subunit beta Rabggtb	Rattus norvegicus	1DCE	1.47594	0.941	0.244569	2.689	3.53	0.433
O19069	SUCA_PIG Succinate--CoA ligase [ADP/GDP-forming] subunit alpha, mitochondrial SUCLG1	P53590	SUCB2_PIG Succinate--CoA ligase [GDP-forming] subunit beta, mitochondrial (Fragment) SUCLG2	Sus scrofa	1EUD	3.65443	0.925	0	11.164	5.396	0.274
O85040	RBL1_HALNC Ribulose bisphosphate carboxylase large chain cbbL	P45686	RBS_HALNC Ribulose bisphosphate carboxylase small chain cbbS	Halothiobacillus neapolitanus (strain ATCC 23641 / c2)	1SVD	7.48222	0.899	0.00384394	11.591	15.979	0.796
Q7SIC0	HIS5_THET8 Imidazole glycerol phosphate synthase subunit HisH hisH	Q7SIB9	HIS6_THET8 Imidazole glycerol phosphate synthase subunit HisF hisF	Thermus thermophilus (strain HB8 / ATCC 27634 / DSM 579)	1KA9	7.7877	0.939	0.00396825	13.867	31.892	1.503
P13448	NHAA_RHOER Nitrile hydratase subunit alpha nthA	P13449	NHAB_RHOER Nitrile hydratase subunit beta nthB	Rhodococcus erythropolis	3A8O	8.33105	0.907	0	13.672	13.78	2.024
Q9LA16	Q9LA16_STANO Sulfite:cytochrome c oxidoreductase subunit A sorA	Q9LA15	Q9LA15_STANO Sulfite:cytochrome c oxidoreductase subunit B sorB	Starkeya novella	2BLF	8.94604	0.792	0.00914495	6.731	12.707	0.588
P69905	HBA_HUMAN Hemoglobin subunit alpha HBA1	P68871	HBB_HUMAN Hemoglobin subunit beta HBB	Homo sapiens	4N7N	8.06745	0.937	0	0.709	11.842	1.603
Q939U1	SOXA_RHOSU L-cysteine S-thiosulfotransferase subunit SoxA soxA	Q939U4	Q939U4_RHOSU Cytochrome c soxX	Rhodovulum sulfidophilum	1H32	4.70601	0.906	0.0130662	5.085	15.244	1.157
P54322	PYRDB_LACLM Dihydroorotate dehydrogenase B (NAD(+)), catalytic subunit pyrDB	P56968	PYRK_LACLM Dihydroorotate dehydrogenase B (NAD(+)), electron transfer subunit pyrK	Lactococcus lactis subsp. cremoris (strain MG1363)	1EP1	9.57512	0.819	0	13.399	21.557	0.461
P13804	ETFA_HUMAN Electron transfer flavoprotein subunit alpha, mitochondrial ETFA	P38117	ETFB_HUMAN Electron transfer flavoprotein subunit beta ETFB	Homo sapiens	1EFV	9.78272	0.876	0.0153094	12.556	16.883	0.941
P12694	ODBA_HUMAN 2-oxoisovalerate dehydrogenase subunit alpha, mitochondrial BCKDHA	P21953	ODBB_HUMAN 2-oxoisovalerate dehydrogenase subunit beta, mitochondrial BCKDHB	Homo sapiens	1DTW	4.09252	0.889	0.0257968	9.293	9.524	0.308
P07998	RNAS1_HUMAN Ribonuclease pancreatic RNASE1	P13489	RINI_HUMAN Ribonuclease inhibitor RNH1	Homo sapiens	1Z7X	4.98915	0.923	0.00139051	11.96	4.808	0.279
P01241	SOMA_HUMAN Somatotropin GH1	P16471	PRLR_HUMAN Prolactin receptor PRLR	Homo sapiens	1BP3	4.37566	0.909	0.00518618	12.378	6.41	0.169
P15153	RAC2_HUMAN Ras-related C3 botulinum toxin substrate 2 RAC2	P52566	GDIR2_HUMAN Rho GDP-dissociation inhibitor 2 ARHGDIB	Homo sapiens	1DS6	15.1353	0.845	0.00777363	13.998	31.21	0.839
P39958	GDI1_YEAST Rab GDP-dissociation inhibitor GDI1	P01123	YPT1_YEAST GTP-binding protein YPT1 YPT1	Saccharomyces cerevisiae (strain ATCC 204508 / S288c)	1UKV	3.92978	0.888	0	1.279	1.493	0.082
P02753	RET4_HUMAN Retinol-binding protein 4 RBP4	P02766	TTHY_HUMAN Transthyretin TTR	Homo sapiens	1RLB	4.98866	0.97	0	9.744	2.439	0.068
P32851	STX1A_RAT Syntaxin-1A Stx1a	P61765	STXB1_RAT Syntaxin-binding protein 1 Stxbp1	Rattus norvegicus	3C98	2.22655	0.931	0.00993734	0	4.659	0.341
P13489	RINI_HUMAN Ribonuclease inhibitor RNH1	P03950	ANGI_HUMAN Angiogenin ANG	Homo sapiens	1A4Y	5.96013	0.883	0	12.626	6.771	0.322
P18510	IL1RA_HUMAN Interleukin-1 receptor antagonist protein IL1RN	P14778	IL1R1_HUMAN Interleukin-1 receptor type 1 IL1R1	Homo sapiens	1IRA	4.6568	0.997	0	12.271	6.787	0.32
Q5SLR3	ODBB_THET8 2-oxoisovalerate dehydrogenase subunit beta TTHA0230	Q5SLR4	ODBA_THET8 2-oxoisovalerate dehydrogenase subunit alpha TTHA0229	Thermus thermophilus (strain HB8 / ATCC 27634 / DSM 579)	1UM9	10.245	0.773	0.618125	17.342	11.899	0.427
P77499	SUFC_ECOLI Probable ATP-dependent transporter SufC sufC	P77689	SUFD_ECOLI FeS cluster assembly protein SufD sufD	Escherichia coli (strain K12)	2ZU0	7.575	0.434	0.0019065	0	19.084	0.315
O29689	ISCS2_ARCFU Cysteine desulfurase IscS 2 iscS2	P0DMG2	ISCU2_ARCFU Iron-sulfur cluster assembly scaffold protein IscU 2 iscU2	Archaeoglobus fulgidus (strain ATCC 49558 / VC-16 / DSM 4304 / JCM 9628 / NBRC 100126)	4EB5	6.976	0.946	0.00171098	11.193	8.271	0.27
P00968	CARB_ECOLI Carbamoyl-phosphate synthase large chain carB	P0A6F1	CARA_ECOLI Carbamoyl-phosphate synthase small chain carA	Escherichia coli (strain K12)	1A9X	8.01	0.834	0.0141503	6.005	3.161	0.034
P30748	MOAD_ECOLI Molybdopterin synthase sulfur carrier subunit moaD	P30749	MOAE_ECOLI Molybdopterin synthase catalytic subunit moaE	Escherichia coli (strain K12)	1FM0	8.955	0.74	0.0246914	0	33.333	4.136
P43895	EFTS_THET8 Elongation factor Ts tsf	P60338	EFTU1_THETH Elongation factor Tu-A tufA	Thermus thermophilus	1AIP	6.883	0.727	0.0527797	10.066	5.628	0.237
P0A6P1	EFTS_ECOLI Elongation factor Ts tsf	P0CE48	EFTU2_ECOLI Elongation factor Tu 2 tufB	Escherichia coli (strain K12)	1EFU	7.203	0.677	0.0511202	0	17.254	0.61
P27001	SYFA_THETH Phenylalanine--tRNA ligase alpha subunit pheS	P27002	SYFB_THETH Phenylalanine--tRNA ligase beta subunit pheT	Thermus thermophilus	1B70	9.948	0.958	0.0349409	11.626	24.044	0.483
P0A988	DPO3B_ECOLI Beta sliding clamp dnaN	P28630	HOLA_ECOLI DNA polymerase III subunit delta holA	Escherichia coli (strain K12)	1JQJ	12.195	0.923	0.016728	0	6.838	0.052
Q87KD2	Q87KD2_VIBPA Potassium uptake protein TrkA VP3045	Q87TN7	TRKH_VIBPA Trk system potassium uptake protein TrkH trkH	Vibrio parahaemolyticus serotype O3:K6 (strain RIMD 2210633)	4J9U	10.282	0.815	0.0486202	13.031	5.882	0.018
P00897	TRPE_SERMA Anthranilate synthase component 1 trpE	P00900	TRPG_SERMA Anthranilate synthase component 2 trpG	Serratia marcescens	1I7Q	10.274	0.689	0.0129783	0	11.667	0.272

### Sheet: Negative Complexes
Protein A (UniProt ID)	Generic description (Protein A)	Protein B (UniProt ID)	Generic description (Protein B)	Organism	Percentage of co-evolved pairs (Co-Var)	MirrorTree correlation coefficient	Percentage of co-evolved pairs (CAPS)	Percentage of co-evolved pairs (EV-complex)
O89100	GRAP2_MOUSE GRB2-related adaptor protein 2 Grap2	Q9Z1S8	GAB2_MOUSE GRB2-associated-binding protein 2 Gab2	Mus musculus	1.54159	0.317	0.0112081	0.854
O60716	CTND1_HUMAN Catenin delta-1 CTNND1	P35222	CTNB1_HUMAN Catenin beta-1 CTNNB1	Homo sapiens	0.0247352	-0.162	0	0.007
O60716	CTND1_HUMAN Catenin delta-1 CTNND1	P14923	PLAK_HUMAN Junction plakoglobin JUP	Homo sapiens	0.840729	0.566	0.0409063	0.005
Q99626	CDX2_HUMAN Homeobox protein CDX-2 CDX2	P20226	TBP_HUMAN TATA-box-binding protein TBP	Homo sapiens	1.35712	-0.121	0.00188489	0.0038
Q08877	DYN3_RAT Dynamin-3 Dnm3	Q62600	NOS3_RAT Nitric oxide synthase, endothelial Nos3	Rattus norvegicus	1.38454	0.211	0.0238383	0.031
P39052	DYN2_RAT Dynamin-2 Dnm2	Q62600	NOS3_RAT Nitric oxide synthase, endothelial Nos3	Rattus norvegicus	1.83248	0.346	0.0302178	0.014
O43395	PRPF3_HUMAN U4/U6 small nuclear ribonucleoprotein Prp3 PRPF3	O43447	PPIH_HUMAN Peptidyl-prolyl cis-trans isomerase H PPIH	Homo sapiens	1.90006	0.144	0	0.0017
Q16891	MIC60_HUMAN MICOS complex subunit MIC60 IMMT	Q9UKY1	ZHX1_HUMAN Zinc fingers and homeoboxes protein 1 ZHX1	Homo sapiens	1.93582	0.882	0.011485	0
Q9QXX8	NUFP1_MOUSE Nuclear fragile X mental retardation-interacting protein 1 Nufip1	Q9WVR4	FXR2_MOUSE Fragile X mental retardation syndrome-related protein 2 Fxr2	Mus musculus	0.0718382	0.074	0.00460501	0.0028
Q9UM73	ALK_HUMAN ALK tyrosine kinase receptor ALK	P21246	PTN_HUMAN Pleiotrophin PTN	Homo sapiens	1.70561	0.792	0.00257202	0
Q6EMB2	TTLL5_HUMAN Tubulin polyglutamylase TTLL5 TTLL5	P03372	ESR1_HUMAN Estrogen receptor ESR1	Homo sapiens	0.471008	0.584	0.00656	0.0067
O15151-4	MDM4_HUMAN Isoform HDMX211 of Protein Mdm4 MDM4	P04637	P53_HUMAN Cellular tumor antigen p53 TP53	Homo sapiens	1.03643	0.59	0.0310308	0
Q8CBD1	NRIP1_MOUSE Nuclear receptor-interacting protein 1 Nrip1	Q9JIF0	ANM1_MOUSE Protein arginine N-methyltransferase 1 Prmt1	Mus musculus	0.336869	0.1	0.0116082	0.0132
Q6EMB2	TTLL5_HUMAN Tubulin polyglutamylase TTLL5 TTLL5	Q92731	ESR2_HUMAN Estrogen receptor beta ESR2	Homo sapiens	0.746174	0.74	0.0237138	0.115
Q96RE7	NACC1_HUMAN Nucleus accumbens-associated protein 1 NACC1	Q05516	ZBT16_HUMAN Zinc finger and BTB domain-containing protein 16 ZBTB16	Homo sapiens	1.81718	0.091	0.0197366	0
Q12873	CHD3_HUMAN Chromodomain-helicase-DNA-binding protein 3 CHD3	Q9H213	MAGH1_HUMAN Melanoma-associated antigen H1 MAGEH1	Homo sapiens	1.14798	-0.247	0.0195061	0
P63167	DYL1_HUMAN Dynein light chain 1, cytoplasmic DYNLL1	Q7LDG7	GRP2_HUMAN RAS guanyl-releasing protein 2 RASGRP2	Homo sapiens	0.690024	-0.057	0.0129149	0
P15207	ANDR_RAT Androgen receptor Ar	Q96RL1	UIMC1_HUMAN BRCA1-A complex subunit RAP80 UIMC1	Homo sapiens	2.03273	0.632	0.0968332	0
P06876	MYB_MOUSE Transcriptional activator Myb Myb	P02340	P53_MOUSE Cellular tumor antigen p53 Tp53	Mus musculus	2.1525	0.783	0.0560675	0
P10242	MYB_HUMAN Transcriptional activator Myb MYB	P04637	P53_HUMAN Cellular tumor antigen p53 TP53	Homo sapiens	2.21096	0.906	0.0119275	0
O15360	FANCA_HUMAN Fanconi anemia group A protein FANCA	Q00597	FANCC_HUMAN Fanconi anemia group C protein FANCC	Homo sapiens	1.582	0.601	0.0226632	0
Q15404	RSU1_HUMAN Ras suppressor protein 1 RSU1	Q91XD2	LIMS2_MOUSE LIM and senescent cell antigen-like-containing domain protein 2 Lims2	Mus musculus	0.589	0.673	0	4.628
P38532	HSF1_MOUSE Heat shock factor protein 1 Hsf1	Q99K43	PRC1_MOUSE Protein regulator of cytokinesis 1 Prc1	Mus musculus	0.472	0.321	0.00221117	0
Q16513	PKN2_HUMAN Serine/threonine-protein kinase N2 PKN2	Q99759	M3K3_HUMAN Mitogen-activated protein kinase kinase kinase 3 MAP3K3	Homo sapiens	0.285	0.179	0.0112016	0
P15531	NDKA_HUMAN Nucleoside diphosphate kinase A NME1	Q00987	MDM2_HUMAN E3 ubiquitin-protein ligase Mdm2 MDM2	Homo sapiens	2.272	0.706	0.0200986	2.13
P06493	CDK1_HUMAN Cyclin-dependent kinase 1 CDK1	P49207	RL34_HUMAN 60S ribosomal protein L34 RPL34	Homo sapiens	2.075	0.939	0	0
P68400	CSK21_HUMAN Casein kinase II subunit alpha CSNK2A1	Q9UBF6	RBX2_HUMAN RING-box protein 2 RNF7	Homo sapiens	1.17	0.699	0	0
O75192	PX11A_HUMAN Peroxisomal membrane protein 11A PEX11A	P28328	PEX2_HUMAN Peroxisome biogenesis factor 2 PEX2	Homo sapiens	2.454	0.795	0.0013274	10.29
O43543	XRCC2_HUMAN DNA repair protein XRCC2 XRCC2	Q9BXW9	FACD2_HUMAN Fanconi anemia group D2 protein FANCD2	Homo sapiens	1.988	0.396	0.00196909	0.138
P27699	CREM_MOUSE cAMP-responsive element modulator Crem	Q8R4I4	TF2AY_MOUSE TFIIA-alpha and beta-like factor Gtf2a1l	Mus musculus	0.669	0.683	0	0.31
P59190	RAB15_HUMAN Ras-related protein Rab-15 RAB15	Q15276	RABE1_HUMAN Rab GTPase-binding effector protein 1 RABEP1	Homo sapiens	1.034	0.085	0.00164164	0
P35606	COPB2_HUMAN Coatomer subunit beta' COPB2	Q08499-6	PDE4D_HUMAN Isoform 5 of cAMP-specific 3',5'-cyclic phosphodiesterase 4D PDE4D	Homo sapiens	1.449	0.551	0.0644473	0.17
P49597	P2C56_ARATH Protein phosphatase 2C 56 ABI1	Q38898	AKT2_ARATH Potassium channel AKT2/3 AKT2	Arabidopsis thaliana	1.48	0.14	0.0034476	0
P08069	IGF1R_HUMAN Insulin-like growth factor 1 receptor IGF1R	Q92990	GLMN_HUMAN Glomulin GLMN	Homo sapiens	2.784	0.826	0.00246306	0.032
P54748-1	PDE4A_RAT cAMP-specific 3',5'-cyclic phosphodiesterase 4A Pde4a	Q5FWY5	AIP_RAT AH receptor-interacting protein Aip	Rattus norvegicus	0.92	-0.128	0	0.049
O88346	TNNT1_MOUSE Troponin T, slow skeletal muscle Tnnt1	Q61410	KGP2_MOUSE cGMP-dependent protein kinase 2 Prkg2	Mus musculus	0.96	0.874	0	0
P97471	SMAD4_MOUSE Mothers against decapentaplegic homolog 4 Smad4	Q62424	HXA13_MOUSE Homeobox protein Hox-A13 Hoxa13	Mus musculus	0.267	0.203	0	0
O60674	JAK2_HUMAN Tyrosine-protein kinase JAK2 JAK2	Q9JM90	STAP1_MOUSE Signal-transducing adaptor protein 1 Stap1	Mus musculus	0.691	0.53	0.0440209	0.313
A2AM29	AF9_MOUSE Protein AF-9 Mllt3	P30658	CBX2_MOUSE Chromobox protein homolog 2 Cbx2	Mus musculus	1.018	0.369	0.000338626	0
O55055	TRDMT_MOUSE tRNA (cytosine(38)-C(5))-methyltransferase Trdmt1	Q9UJW3	DNM3L_HUMAN DNA (cytosine-5)-methyltransferase 3-like DNMT3L	Homo sapiens	1.793	0.616	0.00249703	13.557
O15169	AXIN1_HUMAN Axin-1 AXIN1	P30153	2AAA_HUMAN Serine/threonine-protein phosphatase 2A 65 kDa regulatory subunit A alpha isoform PPP2R1A	Homo sapiens	0.231	0.469	0	0.354
O00206	TLR4_HUMAN Toll-like receptor 4 TLR4	Q8IUC6	TCAM1_HUMAN TIR domain-containing adapter molecule 1 TICAM1	Homo sapiens	1.922	0.959	0.0112159	0
P37840	SYUA_HUMAN Alpha-synuclein SNCA	P43004	EAA2_HUMAN Excitatory amino acid transporter 2 SLC1A2	Homo sapiens	1.889	-0.009	0.006222	0
O88777	PSN2_RAT Presenilin-2 Psen2	Q99569	PKP4_HUMAN Plakophilin-4 PKP4	Homo sapiens	0.29	0.551	0.0108611	0
P28651	CAH8_MOUSE Carbonic anhydrase-related protein Ca8	Q9ERP3	TRI54_MOUSE Tripartite motif-containing protein 54 Trim54	Mus musculus	2.865	0.198	0	1.814
P14619	KGP1_HUMAN cGMP-dependent protein kinase 1 PRKG1	Q5VSY0	GKAP1_HUMAN G kinase-anchoring protein 1 GKAP1	Homo sapiens	1.801	0.087	0	0
O75190	DNJB6_HUMAN DnaJ homolog subfamily B member 6 DNAJB6	P02533	K1C14_HUMAN Keratin, type I cytoskeletal 14 KRT14	Homo sapiens	0.561	-0.059	0.00259956	0.127
Q9NV70	EXOC1_HUMAN Exocyst complex component 1	P61586	RHOA_HUMAN Transforming protein RhoA	Homo sapiens	2.29	0.04	0	0
P21246	PTN_HUMAN Pleiotrophin	P26641	EF1G_HUMAN Elongation factor 1-gamma	Homo sapiens	2.542	0.576	0.0013621	0
P17706	PTN2_HUMAN Tyrosine-protein phosphatase non-receptor type 2	P31946	1433B_HUMAN 14-3-3 protein beta/alpha	Homo sapiens	1.828	0.149	0.00783622	0.003

### Sheet: Legend
Supplementary Table 1: Determining the applicability of Co-Var in studying inter-protein co-evolution analysis. Details about interacting proteins (Positive set) and non-interacting proteins (Negative set) considered for the protein-protein co-evolution validation and statistics for their analysis in Co-Var, MirrorTree, CAPS and EV-complex is listed here
